# Tumor Niche Network-Defined Subtypes Predict Immunotherapy Response of Esophageal Squamous Cell Cancer

**DOI:** 10.1101/2023.02.15.528539

**Authors:** Kyung-Pil Ko, Shengzhe Zhang, Yuanjian Huang, Bongjun Kim, Gengyi Zou, Sohee Jun, Jie Zhang, Cecilia Martin, Karen J. Dunbar, Gizem Efe, Anil K. Rustgi, Haiyang Zhang, Hiroshi Nakagawa, Jae-Il Park

## Abstract

Despite the promising outcomes of immune checkpoint blockade (ICB), resistance to ICB presents a new challenge. Therefore, selecting patients for specific ICB applications is crucial for maximizing therapeutic efficacy. Herein we curated 69 human esophageal squamous cell cancer (ESCC) patients’ tumor microenvironment (TME) single-cell transcriptomic datasets to subtype ESCC. Integrative analyses of the cellular network transcriptional signatures of T cells, myeloid cells, and fibroblasts define distinct ESCC subtypes characterized by T cell exhaustion, Interferon (IFN) a/b signaling, TIGIT enrichment, and specific marker genes. Furthermore, this approach classifies ESCC patients into ICB responders and non-responders, as validated by liquid biopsy single-cell transcriptomics. Our study stratifies ESCC patients based on TME transcriptional network, providing novel insights into tumor niche remodeling and predicting ICB responses in ESCC patients.
