## Supplementary Table 1 for "Tumor Niche Network-Defined Subtypes Predict Immunotherapy Response of Esophageal Squamous Cell Cancer"

### Sheet: Dataset information
Human datasets
Study	Region	Description 1	Description 2	Cell type summary	Technology
Human
Dinh et al., Nature Communications, 2020	esophageal squmous cell carcinoma	ESCC cells from 11 patients	CellRanger pipeline ran with 9 out of 11 datasets (raw files of 2 were not readable)	Tumor cells and immune cells were collected together	10x Genomics Chromium Single Cell 3' Chemistry
Zhang et al., Nature Communication, 2021	esophageal squamous cell carcinoma	ESCC cells from 60 patients	CellRanger pipeline ran with 60 datasets	Tumor cells were sorted by collecting Cd45- cells	10x Genomics Chromium Single Cell 5′ Chemistry

### Sheet: Patients ID and pathologic stag
Patient ID in the dataset	Name used in this study	Pathologic stage
P1	P001	I
P2	P002	I
P4	P004	I
P5	P005	III
P8	P008	III
009	P009A	0
P9	P009B	III
P10	P010	II
P11	P011	II
P12	P012	II
P15	P015	II
P16	P016	I
P17	P017	I
P19	P019	II
P20	P020	III
P21	P021	III
P22	P022	II
P23	P023	III
P24	P024	III
P26	P026	III
P27	P027	II
P28	P028	III
P30	P030	I
P31	P031	I
P32	P032	II
P36	P036	II
P37	P037	III
P38	P038	II
P39	P039	II
P40	P040	III
P42	P042	II
P44	P044	III
P47	P047	III
P48	P048	I
P49	P049	I
P52	P052	I
P54	P054	II
P56	P056	I
P57	P057	III
P61	P061	II
P62	P062	III
P63	P063	III
P65	P065	I
P74	P074	II
P75	P075	III
P76	P076	I
P79	P079	I
P80	P080	III
P82	P082	I
P83	P083	III
P84	P084	III
P87	P087	III
P89	P089	III
P91	P091	II
P94	P094	III
P104	P104	III
P107	P107	I
P126	P126	III
P127	P127	III
P128	P128	II
P130	P130	II
585	P585	III
658	P658	II
686	P686	II
787	P787	II
836	P836	I
846	P846	III
865	P865	III
866	P866	III
944	P944	III
986	P986	I
