## Supplementary Table 7 for "Tumor Niche Network-Defined Subtypes Predict Immunotherapy Response of Esophageal Squamous Cell Cancer"

### Sheet: Sheet1
Supplementary Table 7_related to Figure 7 and Supplementary Figure 8
Pathway	genes
Tex score	CTLA4','PDCD1','LAG3','HAVCR2'
PD-1 score	CD247','CD274','CD3D','CD3E','CD3G','CD4','CSK','HLA-DPA1','HLA-DPB1','HLA-DQA1','HLA-DQA2','HLA-DQB1','HLA-DQB2', 'HLA-DRA','HLA-DRB1','HLA-DRB3','HLA-DRB4','HLA-DRB5','LCK','PDCD1'
Interferon score	"IFIT3", "IRF4", "IRF9", "IRF2", "IRF7", "IRF6", "IRF1", "IRF5", "IRF8", "IRF3", "IFI6", "SAMHD1", "EGR1", "OAS2", "OAS1", "OAS3", "OASL", "BST2", "ADAR", "ISG20", "IFI27", "IP6K2", "IFITM3", "ISG15", "RNASEL", "XAF1", "RSAD2", "IFI35", "HLA-H", "HLA-G", "HLA-B", "HLA-F", "HLA-E", "HLA-A", "HLA-C", "IFIT5", "GBP2", "IFIT1", "PSMB8", "IFITM1", "IFIT2", "IFITM2", "MX2", "MX1", "SMAD7", "B2M", "FCGR…
